# The role of *polycystic kidney disease-like* homologs in planarian nervous system regeneration and function

**DOI:** 10.1101/2024.07.17.603829

**Authors:** Kelly G. Ross, Sarai Alvarez Zepeda, Mohammad A. Auwal, Audrey K. Garces, Sydney Roman, Ricardo M. Zayas

**Author notes:** **Correspondence:** Ricardo M. Zayas.

## Abstract

Planarians are an excellent model for investigating molecular mechanisms necessary for regenerating a functional nervous system. Numerous studies have led to the generation of extensive genomic resources, especially whole-animal single-cell RNA-seq resources. These have facilitated *in silico* predictions of neuronal subtypes, many of which have been anatomically mapped by in situ hybridization. However, our knowledge of the function of dozens of neuronal subtypes remains poorly understood. Previous investigations identified that *polycystic kidney disease (pkd)-like* genes in planarians are strongly expressed in sensory neurons and have roles in mechanosensation. Here, we examine the expression and function of all the *pkd* genes found in the *Schmidtea mediterranea* genome and map their expression in the asexual and hermaphroditic strains. Using custom behavioral assays, we test the function of *pkd* genes in response to mechanical stimulation and in food detection. Our work provides insight into the physiological function of sensory neuron populations and protocols for creating inexpensive automated setups for acquiring and analyzing mechanosensory stimulation in planarians.
