## Supplementary Table S1 for "The role of *polycystic kidney disease-like* homologs in planarian nervous system regeneration and function"

### Sheet: Sheet1
# TBLASTN 2.10.0+
# Database: /local/blast/blastdb/dd_Smed_v6.pcf.contigs.fasta
Query ID	subject ID	Name of Gene Used in this Study	query start	query end	subject start	subject end	query seq	subject seq	evalue	bit score	score	alignment length	% identity	identical	mismatches	positives	gap opens	gaps	% positives	query/sbjct frames	query frame	BTOP	% query coverage per subject	% query coverage per hsp
PKD1L-2 PKD domain	dd_Smed_v6_13975_0_1	pkd1L-2	1	442	2810	4135	DFYDWAQGILNESYPKVWYNNMNRTGDLTTAIAICDCLRQGPFRIRQIRVKRNTCTISALVSKVYGNVPCNENYNLLSEDTRSFSVKWTPLANSSVSFNDSNWNRNYLSPTQTVINAFLYQNNTISGGYPFEGTFGIYGGGGYIASLGMKQEQAAYIIRNLQANNWLDKLTRAIFFEGTVYNGNTNLFTTIQVLFEQPNSGGLRMFPYGVRSYRLYDYLPGNMIVLLLMQILYALTVVLNIYREIKKVCKQKKEYFSSNWNLVELLSIFLSLSIIICTAVRIMVTINAITMLNVNKGFYVSFDKATSWLETSCILMGISSFVSIIRVLKYMGFNKYISIMQGTIVRAYTQLSSLGFMFICFLIAFLTVGNILFSLNNVKFTNLLTSTVSLFGVFVAIVK…	DFYDWAQGILNESYPKVWYNNMNRTGDLTTAIAICDCLRQGPFRIRQIRVKRNTCTISALVSKVYGNVPCNENYNLLSEDTRSFSVKWTPLANSSVSFNDSNWNRNYLSPTQTVINAFLYQNNTISGGYPFEGTFGIYGGGGYIASLGMKQEQAAYIIRNLQANNWLDKLTRAIFFEGTVYNGNTNLFTTIQVLFEQPNSGGLRMFPYGVRSYRLYDYLPGNMIVLLLMQILYALTVVLNIYREIKKVCKQKKEYFSSNWNLVELLSIFLSLSIIICTAVRIMVTINAITMLNVNKGFYVSFDKATSWLETSCILMGISSFVSIIRVLKYMGFNKYISIMQGTIVRAYTQLSSLGFMFICFLIAFLTVGNILFSLNNVKFTNLLTSTVSLFGVFVAIVK…	0	857	2214	442	100	442	0	442	0	0	100	0/2	0	442	100	100
PKD1L-2 PKD domain	dd_Smed_v6_9977_0_1	pkd2L-2	1	441	499	1731	DFYDWAQG-ILNESYPKVWYNNMNRTGDLTTAIAICDCLRQGPFRIRQIRVKRNTCTISALVSKVYGNVPCNENYNLLSEDTRSFSVKWTPLANSSVSFNDSNWNRNYLSPTQTVINAFLYQNNTISGGYPFEGTFGIYGGGGYIASLGMKQEQAAYIIRNLQANNWLDKLTRAIFFEGTVYNGNTNLFTTIQVLFEQPNSGGLRMFPYGVRSYRLYDYLPGNMIVLLLMQILYALTVVLNIYREIKKVCKQKKEYFSSNWNLVELLSIFLSLSIIICTAVRIMVTINAITMLNVNKGFYVSFDKATSWLETSCILMGISSFVSIIRVLKYMGFNKYISIMQGTIVRAYTQLSSLGFMFICFLIAFLTVGNILFSLNNVKFTNLLTSTVSLFGVFVAIV…	DFWKFLMGPLLNGLYWNVWYNSRNMPANEQNYIYFENKLLGVP-RIRQIRVKNNSCIIPNILQNKVNQ--CYAAYSRNIELKESFGFQ-----------NSSAWN---------------YTEDSILQSGSFQGQITTYGGGGFYVDLATSQENSLNIILSLFNNRWLDRNTRAVLIDFTIYNANINLFCIIKLVGEFPPVGGV-LPSYEFRTVKLIRYVNPLDFFVLACEILFVLYLLYYIIEELIEIDKHKSAYFCSLWNVLDVIVLSLGVICVSFHIYRMYMIQTMLSKLLENGNIHPNFEYLSFWQLQYDNLSAFLLFLAITKIFKYISFNKMMTQLISTLNYCLKDLVGFSLMFFIVFLAFAQAGYLIFGSQLANYREFYICIFTLFRIILNDC…	1.75e-31	128	321	442	26.697	118	292	199	7	32	45.02	0/1	0	2YWDKWFALQM1-PIL2EGSL1PWKN4NSMR1RMTPGADNLETQTNAY1AYIFCEDNCK1RLQGGV1F-8RN1TS1TI1SPANLIVLSQKNVKYVGNNQV-P-1NYEANA1NSLRLNSI1DLTKRE2SGVFKQW-T-P-L-A-N-S-S-V-S-F-1DS1NA2R-N-Y-L-S-P-T-Q-T-V-I-N-A-F-L-1QTNENDTS1SLGQGSYGPS1EQ1TQFIGTIT5YFIYAVSD1GAMTKS2QNASALYN2RLNS1QFAN1NR3KRLN3IVFLFIEDGF1VI2GA1TI3TCTI1QKVLLVFG1QF1NPSV2LVR-MLFPPS1GEVF1STYVRK1YIDR1LVPNGPNLMDIFVFLV1LAMCQE2YFAV1TYVLVLLYNY1YIRE1ILKIKEVICD1QH1KS…	99	99
PKD1L-2 PKD domain	dd_Smed_v6_9977_0_3	pkd2L-2	1	374	499	1533	DFYDWAQG-ILNESYPKVWYNNMNRTGDLTTAIAICDCLRQGPFRIRQIRVKRNTCTISALVSKVYGNVPCNENYNLLSEDTRSFSVKWTPLANSSVSFNDSNWNRNYLSPTQTVINAFLYQNNTISGGYPFEGTFGIYGGGGYIASLGMKQEQAAYIIRNLQANNWLDKLTRAIFFEGTVYNGNTNLFTTIQVLFEQPNSGGLRMFPYGVRSYRLYDYLPGNMIVLLLMQILYALTVVLNIYREIKKVCKQKKEYFSSNWNLVELLSIFLSLSIIICTAVRIMVTINAITMLNVNKGFYVSFDKATSWLETSCILMGISSFVSIIRVLKYMGFNKYISIMQGTIVRAYTQLSSLGFMFICFLIAFLTVGNILFS	DFWKFLMGPLLNGLYWNVWYNSRNMPANEQNYIYFENKLLGVP-RIRQIRVKNNSCIIPNILQNKVNQ--CYAAYSRNIELKESFGFQ-----------NSSAWN---------------YTEDSILQSGSFQGQITTYGGGGFYVDLATSQENSLNIILSLFNNRWLDRNTRAVLIDFTIYNANINLFCIIKLVGEFPPVGGV-LPSYEFRTVKLIRYVNPLDFFVLACEILFVLYLLYYIIEELIEIDKHKSAYFCSLWNVLDVIVLSLGVICVSFHIYRMYMIQTMLSKLLENGNIHPNFEYLSFWQLQYDNLSAFLLFLAITKIFKYISFNKMMTQLISTLNYCLKDLVGFSLMFFIVFLAFAQAGYLIFG	3.32e-28	118	295	375	28.533	107	237	172	6	31	45.87	0/1	0	2YWDKWFALQM1-PIL2EGSL1PWKN4NSMR1RMTPGADNLETQTNAY1AYIFCEDNCK1RLQGGV1F-8RN1TS1TI1SPANLIVLSQKNVKYVGNNQV-P-1NYEANA1NSLRLNSI1DLTKRE2SGVFKQW-T-P-L-A-N-S-S-V-S-F-1DS1NA2R-N-Y-L-S-P-T-Q-T-V-I-N-A-F-L-1QTNENDTS1SLGQGSYGPS1EQ1TQFIGTIT5YFIYAVSD1GAMTKS2QNASALYN2RLNS1QFAN1NR3KRLN3IVFLFIEDGF1VI2GA1TI3TCTI1QKVLLVFG1QF1NPSV2LVR-MLFPPS1GEVF1STYVRK1YIDR1LVPNGPNLMDIFVFLV1LAMCQE2YFAV1TYVLVLLYNY1YIRE1ILKIKEVICD1QH1KS…	85	85
PKD1L-2 PKD domain	dd_Smed_v6_9977_0_2	pkd2L-2	1	374	499	1533	DFYDWAQG-ILNESYPKVWYNNMNRTGDLTTAIAICDCLRQGPFRIRQIRVKRNTCTISALVSKVYGNVPCNENYNLLSEDTRSFSVKWTPLANSSVSFNDSNWNRNYLSPTQTVINAFLYQNNTISGGYPFEGTFGIYGGGGYIASLGMKQEQAAYIIRNLQANNWLDKLTRAIFFEGTVYNGNTNLFTTIQVLFEQPNSGGLRMFPYGVRSYRLYDYLPGNMIVLLLMQILYALTVVLNIYREIKKVCKQKKEYFSSNWNLVELLSIFLSLSIIICTAVRIMVTINAITMLNVNKGFYVSFDKATSWLETSCILMGISSFVSIIRVLKYMGFNKYISIMQGTIVRAYTQLSSLGFMFICFLIAFLTVGNILFS	DFWKFLMGPLLNGLYWNVWYNSRNMPANEQNYIYFENKLLGVP-RIRQIRVKNNSCIIPNILQNKVNQ--CYAAYSRNIELKESFGFQ-----------NSSAWN---------------YTEDSILQSGSFQGQITTYGGGGFYVDLATSQENSLNIILSLFNNRWLDRNTRAVLIDFTIYNANINLFCIIKLVGEFPPVGGV-LPSYEFRTVKLIRYVNPLDFFVLACEILFVLYLLYYIIEELIEIDKHKSAYFCSLWNVLDVIVLSLGVICVSFHIYRMYMIQTMLSKLLENGNIHPNFEYLSFWQLQYDNLSAFLLFLAITKIFKYISFNKMMTQLISTLNYCLKDLVGFSLMFFIVFLAFAQAGYLIFG	3.35e-28	118	295	375	28.533	107	237	172	6	31	45.87	0/1	0	2YWDKWFALQM1-PIL2EGSL1PWKN4NSMR1RMTPGADNLETQTNAY1AYIFCEDNCK1RLQGGV1F-8RN1TS1TI1SPANLIVLSQKNVKYVGNNQV-P-1NYEANA1NSLRLNSI1DLTKRE2SGVFKQW-T-P-L-A-N-S-S-V-S-F-1DS1NA2R-N-Y-L-S-P-T-Q-T-V-I-N-A-F-L-1QTNENDTS1SLGQGSYGPS1EQ1TQFIGTIT5YFIYAVSD1GAMTKS2QNASALYN2RLNS1QFAN1NR3KRLN3IVFLFIEDGF1VI2GA1TI3TCTI1QKVLLVFG1QF1NPSV2LVR-MLFPPS1GEVF1STYVRK1YIDR1LVPNGPNLMDIFVFLV1LAMCQE2YFAV1TYVLVLLYNY1YIRE1ILKIKEVICD1QH1KS…	85	85
PKD1L-2 PKD domain	dd_Smed_v6_12955_0_1	pkd2-1	2	439	599	1825	FYDWAQ-GILNESYPKVWYNNMNRTGDLTTAIAICDCLRQGPFRIRQIRVKRNTCTISALVSKVYGNVPCNENYNLLSEDTRSFSVKWTPLANSSVSFNDSNWNRNYLSPTQTVINAFLYQNNTISGGYPFEGTFGIYGGGGYIASLGMKQEQAAYIIRNLQANNWLDKLTRAIFFEGTVYNGNTNLFTTIQVLFEQPNSGGLRMFPYGVRSYRLYDYLPGNMIVLLLMQILYALTVVLNIYREIKKVCKQKKEYFSSNWNLVELLSIFLSLSIIICTAVRIMVTINAITMLNVNKGFYVSFDKATSWLETSCILMGISSFVSIIRVLKYMGFNKYISIMQGTIVRAYTQLSSLGFMFICFLIAFLTVGNILFSLNNVKFTNLLTSTVSLFGVFVAIVK…	FWNWINIDFVNALYWNTWYNSMTYLPLNEREFIHYENKLVGVPQIRQLRIGSNTCQIPSFFKNSMSN--CYGDYSFSNLNKSDFGIS-----------NSTAW--SYTPP-----------NSTYSSS--FSATFATYDDGGFIQVLSRNSLETISILSNLQNNLWLDHGTRAVFIDLTVYNANVNLYCVIKLIFEFPPTGGI-IPSSQFRTLKLIRYETGYDFFILFCEIVVIFYVIYYFIEEFIEIKKNKLSYFKKIWNVVDVLMIIMSFISIAINVYRVLSTNKVVKQLVNNQNNYVDFTFFANWNKYFNDAVSITTFFGAVKIFKYISFNKTMNQLTDTLSNSIREMMGFAVMFFIVFFAFAGWGYLQFGSQIVDFCRFQDSVFTLFRLVLGDFN…	2.07e-27	115	289	439	25.968	114	294	192	8	31	43.74	0/2	0	1YWDN1AIQN-IGDIFLV1EASL1PWKNVT3NS1NTRYTLGPDLLNTETRAEIFAIIHCYDECNLKRLQV1PVFPRQ3IL1VIKGRS3TQ1SPASLFVFSKKNVSYMGS1V-P-1NYEGND1NSLFLSSNELDNTKRSSD1SGVIKSW-T-P-L-A-N-S-S-V-S-F-1DSSTNA1N-R-NS1LTSP1T-Q-T-V-I-N-A-F-L-Y-Q-1NS1IY1GSGSY-P-1ESGA2GAIT1GDGD2YF1AQSV1GSMRKNQSELQEATAIYS1ILRS3AN1NL3KHLG3IV1FIEDGL4GA1TV2FYTCTV1QKVLLI2QF1NPST2LIR-MIFPPSYSGQVF1STYLRK1YIDR1LEPT1NYMDIFVFLI1LFMCQE1LVYVAILFTY1VILYNYIFYIRE1…	99	99
PKD1L-2 PKD domain	dd_Smed_v6_13327_0_1	pkd2-4	1	441	432	1664	DFYDWAQG-ILNESYPKVWYNNMNRTGDLTTAIAICDCLRQGPFRIRQIRVKRNTCTISALVSKVYGNVP-CNENYNLLSEDTRSFSVKWTPLANSSVSFNDSNWNRNYLSPTQTVINAFLYQNNTISGGYPFEGTFGIYGGGGYIASLGMKQEQAAYIIRNLQANNWLDKLTRAIFFEGTVYNGNTNLFTTIQVLFEQPNSGGLRMFPYGVRSYRLYDYLPGNMIVLLLMQILYALTVVLNIYREIKKVCKQKKEYFSSNWNLVELLSIFLSLSIIICTAVRIMVTINAITMLNVNKGFYVSFDKATSWLETSCILMGISSFVSIIRVLKYMGFNKYISIMQGTIVRAYTQLSSLGFMFICFLIAFLTVGNILFSLNNVKFTNLLTSTVSLFGVFVAI…	DFWKFLTGPLLNGLYWTTWYNNINFTSDQINFLYYENRLIGLP-RLRQVRVRNDSCSIP---SDFQGEIKQCFAAYSMSSESKDSYGQQ-----------NSTPW---------------VYSNSSVLDTTEYQGIVATYGGGGFYVNLNSTQVDSYNTIMTLFNNLWIDRGTRAVIIDFTVYNANINLFCYIKLVGEFPPTGGL-LVSSQFRTVKLIRYVGSIDFFVLACELLFVVFIVYYIVEESLEIKMLKFEYFFSIWNILDILVIIFSLTCSIFNIVRTLTVQNIIQTLVANDNIHPNFESLTFWQLQFDNLIAITLFLAWVKVFKYISFNKTMTQLSATLSRCSKDLAGFAIMFFIIFIAFAQLGYLIFGAQVNDFSKLQYCIYTLFRIILGD…	7.66e-26	111	277	443	28.217	125	284	209	8	34	47.18	0/3	0	2YWDKWFALQT1-PIL2EGSL1PWKTVT4MI1RF1GS1LQTITNAFILAYIYCEDNCR1RIQGGL1F-1IL2IV2KRRNNDTS1TS1SPA-L-V-1KDVFYQ1NEVIPK-Q1NFEANA1NSLMLS2DSTKRD1FYSGVQKQW-T-P-L-A-N-S-S-V-S-F-1DSSTNP1N-R-N-Y-L-S-P-T-Q-T-V-I-N-A-F-LV1QS1NSTSIVSLGDGTYTPEFYEQ1TIFVGAIT5YFIYAVSN1GNMSKT1EVQDASAYYNIT1RMNT1QFAN1NL1LI1KRLG3IVFIFIEDGF4GA1TI3TCTY1QKVLLVFG1QF1NPST3R-MLFVPSYSGQVF1STYVRK1YIDR1LVPGGSNIMDIFVFLV1LAMCQEIL1YFAVLVTFVI1LYNY1YVRE…	99	99
PKD1L-2 PKD domain	dd_Smed_v6_17348_0_1	pkd2-2	41	441	709	1824	GPFRIRQIRVKRNTCTI-SALVSKVYGNVPCNENYNLLSEDTRSFSVKWTPLANSSVSFNDSNWNRNYLSPTQTVINAFLYQNNTISGGYPFEGTFGIYGGGGYIASLGMKQEQAAYIIRNLQANNWLDKLTRAIFFEGTVYNGNTNLFTTIQVLFEQPNSGGLRMFPYGVRSYRLYDYLPGNMIVLLLMQIL-------YALTVVLNIYREIKKVCKQKKEYFSSNWNLVELLSIFLSLSIIICTAVRIMVTINAITMLNVNKGFYVSFDKATSWLETSCILMGISSFVSIIRVLKYMGFNKYISIMQGTIVRAYTQLSSLGFMFICFLIAFLTVGNILFSLNNVKFTNLLTSTVSLFGVFVAIVKYGDMFETPPAFDSALYYNVWSALSVFFITSVF…	GVARMRQVRSKVIPCQMPSYLLSR---NFPCYEKYSIFNDD----SAPMRP--------NKSN-------PGWT------YTSSQVSQADNYYGSISLYGGGGYIIDLTSDSNKTNQIVSDLKEQTWIDRGTRAVFLDFVVFNINMNLFCKVRIVAEFPNFGGV-VTSFTITPSKLLRYSSAFEYFILCCEILFVIFIIYYAIEVILE-FREIKW------HIFKNYWSIQDMVVVLVSIMCISFNIYRVIYVNQQISTVIVSDDTYPQFDQISKYDRLFQHFISINLFIAILKIFKYIRFNKTMTHLSSTLGRSGKEIFGFSVMFLIVFIAFAQLAYLMFGSNATDYSGMQTSVLSQFRIILGDFDYKALSEANGPF-GAIYFVLYVFFVFFVLINMF…	2.82e-24	106	264	409	26.895	110	254	200	11	45	48.9	0/1	0	1PVFA1IM2IV1VS1RVNITP1TQIM-P1AY1VL1KRV-Y-G-1VF2NY1NK1NSLILFSNED1T-R-S-F-1VAKPWMTR1L-A-N-S-S-V-S-F-1DK2W-N-R-N-Y-L-S-1TGQW1V-I-N-A-F-L-1QTNSNSTQIV1GQGAYDPNFYEY1TSFIGSIL7AISD1GTMSKDQSENQKATANYQ1IVRSND1QKAENQNT1LI1KRLG3IV1FLEDGFTV1YF1GI1TM3TCTKIVQRVILVFA1QF2SF2LVR-MVFTPSYFGTVIRTSPYSRK1YLDR1LSPSGANFMEIYVFLI1LCMCQE2-F-V-I-F-I-I-Y2LITE1VI1NEI-YF4KWV-C-K-Q-K-K-EHYI1SKSNNY1NSLIVQEDLMLVSVIVFLLV1LISMIC1ISC…	91	91
PKD1L-2 PKD domain	dd_Smed_v6_10962_0_1	pkd1L-3	45	435	6653	7768	IRQIRVKRNTCTISALVSKVYGNVPCNENYNLLSEDTRSFSVKWTPLANSSVSFNDSNWNRNYLSPTQTVINAFLYQNNTISGGYPFEGTFGIYGGGGYIASLGMKQEQAAYIIRNLQANNWLDKLTRAIFFEGTVYNGNTNLFTTIQVLFEQPNSGGLRMFPYGVRSYRLYDYLPGNMIVL---------LLMQILYALTVVLNIYREIKKVCKQKKEYFSSNWNLVELLSIFLSLSIIICTAVRIMVTINAITMLNVNKG--FYVSFDKATSWLETSCILMGISSFVSIIRVLKYMGFNKYISIMQGTIVRAYTQLSSLGFMFICFLIAFLTVGNILFSLNNVKFTNLLTSTVSLFGVFVAIVKYGDMFETPPAFDSALYYNVWSALSVFFITSVFI…	IRQVRSKKDSCKVNDYVKHLIKH--CYSQYDIFNQDEKSYGFGWTELNTSDTS----------ESP-------FLYSNESSLDGLPYIGRLSTYSGGGYVYKLKDDVNTLYNDLSALRDNKWIDFQTRAIFIEFTTFNPNINLFAIHTYVAEMPGNGGL---------WTIYRIEPANLLGLYSGGVKAFEIFCQVLYGIFILVIFVKEIRNFLKQKWKYFSQFWNFIELFIIFGSLLSAAGFAY-VTIATNKLTGKFSQYGGSVYLNFAQVAFWNEYFSYLVSLIIFCATIKFIRVLRFNKRIGMLGAVLSYTATDMKQFFIIFFIMFLAFVMMFYSLFMDSLYRYHSFLFAIESSMNIPLGKFGFLELYQKAPIFGPIVFAG-FVLFIVFVLLNMFV…	3.98e-24	106	264	402	26.119	105	256	182	8	41	45.27	0/2	0	3IV1VS1RKNDTS1TKIVSNADLY1SKKHVLYIGKNHV-P-1NYESNQ1NDLILFSNEQ1TERK1FYSGVFKG2PE1ANNT1SDVT1F-N-D-S-N-W-N-R-N-Y-LE2T-Q-T-V-I-N-A-3QS1NETSISSLGD1YL1FYEI1TRFLGSIT1GS4IVAYSK1GKMDKDQVENQTALAYYNIDILRSNA1QRAD1NK1LI1KFLQ5FI1GF1VTYF1GP1TI3TATIIHQTVYLVFA1QM1NGSN3R-M-F-P-Y-G-V-R-S-YWRTLI1DRYILE1GA1MLILVG1-Y-S-G-G-V-K-A-F-ELILFMC1IV2AGLITFVIVLLVNIIFYVRK2KRKNVFCL3KWEK3SQNF2LFVI2LFSI2LG2SLISIAIACGTF1VYR-IVMTVITAIT…	88	88
PKD1L-2 PKD domain	dd_Smed_v6_15525_0_1	pkd1L-1	1	440	7313	8575	DFYDWAQGIL--NESYPKVWYNN----------MNRTGDLTTAIAICDCLRQGPFRIRQIRVKRNTCTISALVSKVYGNVPCNENYNLLSEDTRSFSVKWTPL-ANSSVSFNDSNWNRNYLSPTQTVINAFLYQNNTISGGYPFEGTFGIYGGGGYIASLGMKQEQAAYIIRNLQANNWLDKLTRAIFFEGTVYNGNTNLFTTIQVLFEQPNSGGLRMFPYGVRSYRLYDYLPGNMIVL---------LLMQILYALTVVLNIYREIKKVCKQKKEYFSSNWNLVELLSIFLSLSIIICTAVRIMVTINAITMLNVNKG--FYVSFDKATSWLETSCILMGISSFVSIIRVLKYMGFNKYISIMQGTIVRAYTQLSSLGFMFICFLIAFLTVGNILFSL…	QFWTWALNVLVPNLRAP-VWYNNDPQLYQRGFISNRNNRLI-----------GYAVMRQVRTKKNSCAVFDYAKSISKN--CYSTYNIFNQDEGSYGKGWTALSANDTPAPEFSFKSEKELNGMSYIGRIGLYS----GGGYVYQ-------FRSNVSNLFTE-------MNALKDNHWIDFQTRAIFIEFTTYNPNINLFAINTFVVESPGSGGM---------WTIYRVEPANLLGLYSGGVKAFEIFCQVLYGIFILVIIVKEIRNIIKQKWKYFTQFWNLIE-VFIVIGSFIAVAGFVYVQIATSQLTEKFAQYGGDVYLNFAYVAFCNENLGYMVSFIVFLATLKFIKILRFNRRIGMLGSVLNYTSKDMKQFFIIFTIMFLAFVMVFYSLFMD…	3.88e-23	103	257	464	23.922	111	286	201	14	67	43.32	0/2	0	DQ1YWDT2QLGNIV1-V-P1ELSRYA1K-5-D-P-Q-L-Y-Q-R-G-F-IMS2TNGNDR1TIT-A-I-A-I-C-D-C-L-R-Q-1PYFARVIM2IV1VT1RK1TS1TAIVSFADLYVASKKSVIYSGK1V-P-1NYESNT2LILFSNEQ1TERG1FYSGVKKG2PA1-S2SDSTVPSAFPNEDF1NFWKNSRENKYE1SNPGTMQSTYVIIGNRAIFG2QSN-N-T-I-SG3PVFYEQG-T-F-G-I-Y-G-GFGRGSYNIVASSN1GFMTKEQ-E-Q-A-A-Y-I-IMRNNA1QKAD1NH1LI1KFLQ5FI1GF1VT2GP1TI3TATIINQTVFLVFV1QS1NG3LMR-M-F-P-Y-G-V-R-S-YWRTLI1DRYVLE1GA1MLILVG1-Y-S-G-G-…	99	99
PKD1L-2 PKD domain	dd_Smed_v6_15525_0_2	pkd1L-1	1	440	7301	8563	DFYDWAQGIL--NESYPKVWYNN----------MNRTGDLTTAIAICDCLRQGPFRIRQIRVKRNTCTISALVSKVYGNVPCNENYNLLSEDTRSFSVKWTPL-ANSSVSFNDSNWNRNYLSPTQTVINAFLYQNNTISGGYPFEGTFGIYGGGGYIASLGMKQEQAAYIIRNLQANNWLDKLTRAIFFEGTVYNGNTNLFTTIQVLFEQPNSGGLRMFPYGVRSYRLYDYLPGNMIVL---------LLMQILYALTVVLNIYREIKKVCKQKKEYFSSNWNLVELLSIFLSLSIIICTAVRIMVTINAITMLNVNKG--FYVSFDKATSWLETSCILMGISSFVSIIRVLKYMGFNKYISIMQGTIVRAYTQLSSLGFMFICFLIAFLTVGNILFSL…	QFWTWALNVLVPNLRAP-VWYNNDPQLYQRGFISNRNNRLI-----------GYAVMRQVRTKKNSCAVFDYAKSISKN--CYSTYNIFNQDEGSYGKGWTALSANDTPAPEFSFKSEKELNGMSYIGRIGLYS----GGGYVYQ-------FRSNVSNLFTE-------MNALKDNHWIDFQTRAIFIEFTTYNPNINLFAINTFVVESPGSGGM---------WTIYRVEPANLLGLYSGGVKAFEIFCQVLYGIFILVIIVKEIRNIIKQKWKYFTQFWNLIE-VFIVIGSFIAVAGFVYVQIATSQLTEKFAQYGGDVYLNFAYVAFCNENLGYMVSFIVFLATLKFIKILRFNRRIGMLGSVLNYTSKDMKQFFIIFTIMFLAFVMVFYSLFMD…	4.78e-23	103	256	464	23.922	111	286	201	14	67	43.32	0/2	0	DQ1YWDT2QLGNIV1-V-P1ELSRYA1K-5-D-P-Q-L-Y-Q-R-G-F-IMS2TNGNDR1TIT-A-I-A-I-C-D-C-L-R-Q-1PYFARVIM2IV1VT1RK1TS1TAIVSFADLYVASKKSVIYSGK1V-P-1NYESNT2LILFSNEQ1TERG1FYSGVKKG2PA1-S2SDSTVPSAFPNEDF1NFWKNSRENKYE1SNPGTMQSTYVIIGNRAIFG2QSN-N-T-I-SG3PVFYEQG-T-F-G-I-Y-G-GFGRGSYNIVASSN1GFMTKEQ-E-Q-A-A-Y-I-IMRNNA1QKAD1NH1LI1KFLQ5FI1GF1VT2GP1TI3TATIINQTVFLVFV1QS1NG3LMR-M-F-P-Y-G-V-R-S-YWRTLI1DRYVLE1GA1MLILVG1-Y-S-G-G-…	99	99
PKD1L-2 PKD domain	dd_Smed_v6_17348_0_2	pkd2-3	41	410	709	1734	GPFRIRQIRVKRNTCTI-SALVSKVYGNVPCNENYNLLSEDTRSFSVKWTPLANSSVSFNDSNWNRNYLSPTQTVINAFLYQNNTISGGYPFEGTFGIYGGGGYIASLGMKQEQAAYIIRNLQANNWLDKLTRAIFFEGTVYNGNTNLFTTIQVLFEQPNSGGLRMFPYGVRSYRLYDYLPGNMIVLLLMQIL-------YALTVVLNIYREIKKVCKQKKEYFSSNWNLVELLSIFLSLSIIICTAVRIMVTINAITMLNVNKGFYVSFDKATSWLETSCILMGISSFVSIIRVLKYMGFNKYISIMQGTIVRAYTQLSSLGFMFICFLIAFLTVGNILFSLNNVKFTNLLTSTVSLFGVFVAIVKYGDMFETPPAF	GVARMRQVRSKVIPCQMPSYLLSR---NFPCYEKYSIFNDD----SAPMRP--------NKSN-------PGWT------YTSSQVSQADNYYGSISLYGGGGYIIDLTSDSNKTNQIVSDLKEQTWIDRGTRAVFLDFVVFNINMNLFCKVRIVAEFPNFGGV-VTSFTITPSKLLRYSSAFEYFILCCEILFVIFIIYYAIEVILE-FREIKW------HIFKNYWSIQDMVVVLVSIMCISFNIYRVIYVNQQISTVIVSDDTYPQFDQISKYDRLFQHFISINLFIAILKIFKYIRFNKTMTHLSSTLGRSGKEIFGFSVMFLIVFIAFAQLAYLMFGSNATDYSGMQTSVLSQFRIILGDFDYKALSEANGPF	4.05e-22	99.8	247	378	26.455	100	234	181	10	44	47.88	0/1	0	1PVFA1IM2IV1VS1RVNITP1TQIM-P1AY1VL1KRV-Y-G-1VF2NY1NK1NSLILFSNED1T-R-S-F-1VAKPWMTR1L-A-N-S-S-V-S-F-1DK2W-N-R-N-Y-L-S-1TGQW1V-I-N-A-F-L-1QTNSNSTQIV1GQGAYDPNFYEY1TSFIGSIL7AISD1GTMSKDQSENQKATANYQ1IVRSND1QKAENQNT1LI1KRLG3IV1FLEDGFTV1YF1GI1TM3TCTKIVQRVILVFA1QF2SF2LVR-MVFTPSYFGTVIRTSPYSRK1YLDR1LSPSGANFMEIYVFLI1LCMCQE2-F-V-I-F-I-I-Y2LITE1VI1NEI-YF4KWV-C-K-Q-K-K-EHYI1SKSNNY1NSLIVQEDLMLVSVIVFLLV1LISMIC1ISC…	84	84
PKD1L-2 PKD domain	dd_Smed_v6_17348_0_3	pkd2-2	10	441	544	1743	LNESYPKVWYNNMNRTGDLTTAIAICDCLRQGPFRIRQIRVKRNTCTISALVSKVYGNVP-CNENYNLLSEDTRSFSVKWTPLANSSVSFNDSNWNRNYLSPTQTVINAFLYQNNTISGGYPFEGTFGIYGGGGYIASLGMKQEQAAYIIRNLQANNWLDKLTRAIFFEGTVYNGNTNLFTTIQVLFEQPNSGGLRMFPYGVRSYRLYDYLPGNMIVLLLMQILYALTVVLNIYREIKKVCKQKKEYFSSNWNLVELLSIFLSLSIIICTAVRIMVTINAITMLNVNKGFYVSFDKATSWLETSCILMGISSFVSIIRVLKYMGFNKYISIMQGTIVRAYTQLSSLGFMFICFLIAFLTVGNILFSLNNVKFTNLLTSTVSLFGVFVAIVKYGDMFETP…	LNGLYWDRWYNGQDITDD--TDLVYYENQILGIPRIRQLKVLNNSCEIPKVFQ---GDMKHCYSEFSSENEDKNNFGLN-----------NSTAWI--YTSPESLNSSGYF----SLFSEYH-DGGFYQDLSRNKTITLQM--------LRSLFENSWVTLGTRVIFIDFTLYNPNINLFSVMRLIFEFPTIGGVKT-SNEFRVVKLLRYISTFDYFIAACEVIFCLFIVYYIVEETIEIRKHKLAYFYEFWNWLDIVVIIISLVCAIFDIYRTASVQKLIQGLLSNENQFPAFDFLSYCQQQFNNAVAINLFIAWIKIFKYISFNKTMTQLSSTLTRSSKDLFGFAVMFFIIFFAFAELGYFIFGSQIEDFENLIKSALTQFRIILGDFDYQQL-ESA…	8.04e-20	92.8	229	433	25.173	109	290	194	10	34	44.8	0/1	0	2EGSL1PWKDVR3NGMQNDRI1GD1L-T-1ADILAVIYCYDECNLQRIQL1PIFP4ILRK1KLRN1TS1TE1SPAKLVVFSQK-V-Y-1NDVMPK-H1NYESNEYFNSLSLESN2TKRNSN1SGVLKNW-T-P-L-A-N-S-S-V-S-F-1DSSTNA1NIR-N-1LT2TEQSTLVNISNSAGFYLFY-Q-N-N-TSILSFGSGE1PHF-ED1TG1GYIQYDGLGSGRGNYKITAIST1GQ1K-Q-E-Q-A-A-Y-I-IL1NS1QFAE1NS1LVDTKLLG2AV2FIEDGF1VL2GP1TI3TSTVIMQRVLLI2QF1NTSI2LVRKMTF-PSYNGEVF1SVYVRK1YLDR1LIPSGTNFMDIYVFLILALAMCQEIVLIYFAC1TFVI1LYNY1YVRE1IT…	98	98
PKD1L-2 PKD domain	dd_Smed_v6_15626_0_1	pkd2L-1	179	441	5	787	TVYNGNTNLFTTIQVLFEQPNSGGLRMFP-YGVRSYRLYDYLPGNMIVLLLMQILYALTVVLNIYREIKKVCKQKKEYFSSNWNLVELLSIFLSLSIIICTAVRIMVTINAITMLNVNKGFYVSFDKATSWLETSCILMGISSFVSIIRVLKYMGFNKYISIMQGTIVRAYTQLSSLGFMFICFLIAFLTVGNILFSLNNVKFTNLLTSTVSLFGVFVAIVKYGDMFETPPAFDSALYYNVWSALSVFFITSVFICILNDTYAE	TVYNANINLFCVIKLIAEFPAVGGV--IPLYDFKTVKLLRYVSPSDFFVLGCELIYLVFIIYYTVEEIIEIKIHKISYFKSVWNILDVVVIGISFICIIFNIYRTVAVQTILESLLMNDNQHPNFDYLSYYQFTFNYLLAITVFLAWVKIFKYISFNKTMTQLSSTLGRCSKDLAGFAVMFFIIFFAFAQLGYLLFGTKLTGFRELHYSIFTLYRIILGDFTFQDFLNADIIF-GPLYFLLYVFFVLFVLFNMFLAIINDTYSE	2.98e-14	75.1	183	264	26.894	71	189	132	3	4	50	0/2	0	4GA1TI3TCTV1QKVLLIFA1QF1NASV2LVR-M-FI1-L1GDVFRKSTYVRK1YLDR1LVPSGPNSMDIFVFLV1LGMCQEILLI1ALLVTFVIVILYNYITYVRE2KIKEVICKKIQH1KIES2SK1NV2LIVLEDLVLVSV1FGLI1LFSIIC2CFTNAIVY1ITMVVATVIQNTAIILTEMS1NLVM1KDGNFQYHVPSN2KYALTSSYWYLQEF1SFCNIY1MLGA1STSV1VLSAIWIVRKVILF2MIGS3YTIMSTIQMLQSGS1ILVG1ACYSTKQD1SASGLFGAFV2IFCIFILFIF2LATQVL1NYIL2SGLTNKNLVTKG1TRNE1LHTY1TIVFST1FYGRVIFIVLAGIDVFKTYFGQ1MFFLENTAPDPIAI1D-SGAP2YFNL…	60	60
PKD2L-1 PKD domain	dd_Smed_v6_15626_0_1	pkd2L-1	1	263	2	790	FTVYNANINLFCVIKLIAEFPAVGGVIPLYDFKTVKLLRYVSPSDFFVLGCELIYLVFIIYYTVEEIIEIKIHKISYFKSVWNILDVVVIGISFICIIFNIYRTVAVQTILESLLMNDNQHPNFDYLSYYQFTFNYLLAITVFLAWVKIFKYISFNKTMTQLSSTLGRCSKDLAGFAVMFFIIFFAFAQLGYLLFGTKLTGFRELHYSIFTLYRIILGDFTFQDFLNADIIFGPLYFLLYVFFVLFVLFNMFLAIINDTYSEI	FTVYNANINLFCVIKLIAEFPAVGGVIPLYDFKTVKLLRYVSPSDFFVLGCELIYLVFIIYYTVEEIIEIKIHKISYFKSVWNILDVVVIGISFICIIFNIYRTVAVQTILESLLMNDNQHPNFDYLSYYQFTFNYLLAITVFLAWVKIFKYISFNKTMTQLSSTLGRCSKDLAGFAVMFFIIFFAFAQLGYLLFGTKLTGFRELHYSIFTLYRIILGDFTFQDFLNADIIFGPLYFLLYVFFVLFVLFNMFLAIINDTYSEI	5.83e-138	398	1023	263	100	263	0	263	0	0	100	0/2	0	263	100	100
PKD2L-1 PKD domain	dd_Smed_v6_13327_0_1	pkd2-4	1	263	879	1667	FTVYNANINLFCVIKLIAEFPAVGGVIPLYDFKTVKLLRYVSPSDFFVLGCELIYLVFIIYYTVEEIIEIKIHKISYFKSVWNILDVVVIGISFICIIFNIYRTVAVQTILESLLMNDNQHPNFDYLSYYQFTFNYLLAITVFLAWVKIFKYISFNKTMTQLSSTLGRCSKDLAGFAVMFFIIFFAFAQLGYLLFGTKLTGFRELHYSIFTLYRIILGDFTFQDFLNADIIFGPLYFLLYVFFVLFVLFNMFLAIINDTYSEI	FTVYNANINLFCYIKLVGEFPPTGGLLVSSQFRTVKLIRYVGSIDFFVLACELLFVVFIVYYIVEESLEIKMLKFEYFFSIWNILDILVIIFSLTCSIFNIVRTLTVQNIIQTLVANDNIHPNFESLTFWQLQFDNLIAITLFLAWVKVFKYISFNKTMTQLSATLSRCSKDLAGFAIMFFIIFIAFAQLGYLIFGAQVNDFSKLQYCIYTLFRIILGDFDFAQLEVAHRIFGPLYFVFYVFFVFFVLFNMFLAIITDTYGEV	9.72e-80	256	654	263	66.16	174	89	211	0	0	80.23	0/3	0	12VY3IVAG3APVT2VLILPVLSYSDQ1KR4LI3SGPSSI5GA3ILYFLV3IV2TI3ISIL3IMHL1IFSE2KF1VI5VIVL2GIIF1FLIT1IS4YV2VLAT2TN1LIEQST1LVMA3QI4DEYS1STYFYW1FLTQ1NDYN1LI3VL6IV14SA2GS10VI6FI8LI2TAKQLVTNGD1RSEK1HQ1SC1FY2YF7TD1QADQFLLENV1DHIR7LVLF5LF11NT3SG1IV	100	100
PKD2L-1 PKD domain	dd_Smed_v6_9977_0_1	pkd2L-2	1	263	946	1734	FTVYNANINLFCVIKLIAEFPAVGGVIPLYDFKTVKLLRYVSPSDFFVLGCELIYLVFIIYYTVEEIIEIKIHKISYFKSVWNILDVVVIGISFICIIFNIYRTVAVQTILESLLMNDNQHPNFDYLSYYQFTFNYLLAITVFLAWVKIFKYISFNKTMTQLSSTLGRCSKDLAGFAVMFFIIFFAFAQLGYLLFGTKLTGFRELHYSIFTLYRIILGDFTFQDFLNADIIFGPLYFLLYVFFVLFVLFNMFLAIINDTYSEI	FTIYNANINLFCIIKLVGEFPPVGGVLPSYEFRTVKLIRYVNPLDFFVLACEILFVLYLLYYIIEELIEIDKHKSAYFCSLWNVLDVIVLSLGVICVSFHIYRMYMIQTMLSKLLENGNIHPNFEYLSFWQLQYDNLSAFLLFLAITKIFKYISFNKMMTQLISTLNYCLKDLVGFSLMFFIVFLAFAQAGYLIFGSQLANYREFYICIFTLFRIILNDCNFKELLPLNPILGPLYFILYVFFVFFILFNMFLAILDDAYGDI	2.69e-73	239	611	263	60.076	158	105	209	0	0	79.47	0/1	0	2VI9VI3IVAG3AP4IL1LS1DE1KR4LI3SN1SL5GA2LIILYFLVVLFYILIL2TIVI2IL3KDIK2ISSA2KC1VL2IV3VI1ILGSILSGFV2IVIS1NH3TMVYAMVI2IM1ESSK2ME1DG1QI4DE3YFYW1FLTQFYNDYN1LS1IFTLVL3WIVT10TM4SI3GNRY1SL3AV2ASVL4IV1FL4LA3LI2TSKQ1TAGNFY2LFHYYISC4YF4GN1FCTN1QKDEFL1NPALDNIP1FL5LI6LF1VI8ILND1TA1SGED1	100	100
PKD2L-1 PKD domain	dd_Smed_v6_17348_0_3	pkd2-2	1	263	958	1746	FTVYNANINLFCVIKLIAEFPAVGGVIPLYDFKTVKLLRYVSPSDFFVLGCELIYLVFIIYYTVEEIIEIKIHKISYFKSVWNILDVVVIGISFICIIFNIYRTVAVQTILESLLMNDNQHPNFDYLSYYQFTFNYLLAITVFLAWVKIFKYISFNKTMTQLSSTLGRCSKDLAGFAVMFFIIFFAFAQLGYLLFGTKLTGFRELHYSIFTLYRIILGDFTFQDFLNADIIFGPLYFLLYVFFVLFVLFNMFLAIINDTYSEI	FTLYNPNINLFSVMRLIFEFPTIGGVKTSNEFRVVKLLRYISTFDYFIAACEVIFCLFIVYYIVEETIEIRKHKLAYFYEFWNWLDIVVIIISLVCAIFDIYRTASVQKLIQGLLSNENQFPAFDFLSYCQQQFNNAVAINLFIAWIKIFKYISFNKTMTQLSSTLTRSSKDLFGFAVMFFIIFFAFAELGYFIFGSQIEDFENLIKSALTQFRIILGDFDYQQLESAHRIIGPVYFILFTFFVFFVLINMFLAIITDTYAEV	9.6e-70	230	586	263	61.217	161	102	203	0	0	77.19	0/1	0	2VL2AP5CS1IMKR2AF3ATVI3IKPTLSYNDE1KRTV6VI1PTSF1FY1VILAGA2LV1YFLCVL2IV2TI3IT3KRIK2ILSA2KYSEVF2IW2VI3GI2FLIV1IA2ND4VAAS2TKILLIEQSG2MS1DE2HF1NA2YF3YC1FQTQ2YNLALV2TNVL1LI2VI19GT1CS4AF14QE3LFLI2TSKQLITEGD1REEN1HIYK1IAFL1LQYF7TDFY1DQFLLENS1DHIR1FI2LV2LI1YFVT3LF3FI7NT3SA1IV	100	100
PKD2L-1 PKD domain	dd_Smed_v6_9977_0_3	pkd2L-2	1	206	946	1563	FTVYNANINLFCVIKLIAEFPAVGGVIPLYDFKTVKLLRYVSPSDFFVLGCELIYLVFIIYYTVEEIIEIKIHKISYFKSVWNILDVVVIGISFICIIFNIYRTVAVQTILESLLMNDNQHPNFDYLSYYQFTFNYLLAITVFLAWVKIFKYISFNKTMTQLSSTLGRCSKDLAGFAVMFFIIFFAFAQLGYLLFGTKLTGFRELH	FTIYNANINLFCIIKLVGEFPPVGGVLPSYEFRTVKLIRYVNPLDFFVLACEILFVLYLLYYIIEELIEIDKHKSAYFCSLWNVLDVIVLSLGVICVSFHIYRMYMIQTMLSKLLENGNIHPNFEYLSFWQLQYDNLSAFLLFLAITKIFKYISFNKMMTQLISTLNYCLKDLVGFSLMFFIVFLAFAQAGYLIFGSQLANYREFY	9.16e-61	204	518	206	59.709	123	83	165	0	0	80.1	0/1	0	2VI9VI3IVAG3AP4IL1LS1DE1KR4LI3SN1SL5GA2LIILYFLVVLFYILIL2TIVI2IL3KDIK2ISSA2KC1VL2IV3VI1ILGSILSGFV2IVIS1NH3TMVYAMVI2IM1ESSK2ME1DG1QI4DE3YFYW1FLTQFYNDYN1LS1IFTLVL3WIVT10TM4SI3GNRY1SL3AV2ASVL4IV1FL4LA3LI2TSKQ1TAGNFY2LFHY	78	78
PKD2L-1 PKD domain	dd_Smed_v6_9977_0_2	pkd2L-2	1	206	946	1563	FTVYNANINLFCVIKLIAEFPAVGGVIPLYDFKTVKLLRYVSPSDFFVLGCELIYLVFIIYYTVEEIIEIKIHKISYFKSVWNILDVVVIGISFICIIFNIYRTVAVQTILESLLMNDNQHPNFDYLSYYQFTFNYLLAITVFLAWVKIFKYISFNKTMTQLSSTLGRCSKDLAGFAVMFFIIFFAFAQLGYLLFGTKLTGFRELH	FTIYNANINLFCIIKLVGEFPPVGGVLPSYEFRTVKLIRYVNPLDFFVLACEILFVLYLLYYIIEELIEIDKHKSAYFCSLWNVLDVIVLSLGVICVSFHIYRMYMIQTMLSKLLENGNIHPNFEYLSFWQLQYDNLSAFLLFLAITKIFKYISFNKMMTQLISTLNYCLKDLVGFSLMFFIVFLAFAQAGYLIFGSQLANYREFY	9.66e-61	204	518	206	59.709	123	83	165	0	0	80.1	0/1	0	2VI9VI3IVAG3AP4IL1LS1DE1KR4LI3SN1SL5GA2LIILYFLVVLFYILIL2TIVI2IL3KDIK2ISSA2KC1VL2IV3VI1ILGSILSGFV2IVIS1NH3TMVYAMVI2IM1ESSK2ME1DG1QI4DE3YFYW1FLTQFYNDYN1LS1IFTLVL3WIVT10TM4SI3GNRY1SL3AV2ASVL4IV1FL4LA3LI2TSKQ1TAGNFY2LFHY	78	78
PKD2L-1 PKD domain	dd_Smed_v6_12955_0_1	pkd2-1	2	261	1049	1828	TVYNANINLFCVIKLIAEFPAVGGVIPLYDFKTVKLLRYVSPSDFFVLGCELIYLVFIIYYTVEEIIEIKIHKISYFKSVWNILDVVVIGISFICIIFNIYRTVAVQTILESLLMNDNQHPNFDYLSYYQFTFNYLLAITVFLAWVKIFKYISFNKTMTQLSSTLGRCSKDLAGFAVMFFIIFFAFAQLGYLLFGTKLTGFRELHYSIFTLYRIILGDFTFQDFLNADIIFGPLYFLLYVFFVLFVLFNMFLAIINDTYS	TVYNANVNLYCVIKLIFEFPPTGGIIPSSQFRTLKLIRYETGYDFFILFCEIVVIFYVIYYFIEEFIEIKKNKLSYFKKIWNVVDVLMIIMSFISIAINVYRVLSTNKVVKQLVNNQNNYVDFTFFANWNKYFNDAVSITTFFGAVKIFKYISFNKTMNQLTDTLSNSIREMMGFAVMFFIVFFAFAGWGYLQFGSQIVDFCRFQDSVFTLFRLVLGDFNFMALVQANSFIGPVYFLCYVFFVFFVLMNMFVAIIADSYE	9.76e-55	189	479	260	52.308	136	124	189	0	0	72.69	0/2	0	6IV2FY6AF3APVT2VI2LSYSDQ1KR1VL2LI2VESTPGSY3VI1GF2LIIVYVLIVFFYIV3TFVI2IF4IKHN1IL4SKVI2IVLV2VLVM1GIIM3CS1IAFI1IV2TVVLASVTQNTKIVLVEKSQ1LVMN1DQ1QNHYPVND1DTYFLFSAYNYWQNFKTY2YDLALVAS2VT1LFAGWA13TN2STSD2GSRNCSSIKRDELMAM8IV5QGLW3LQ2TSKQLITVGD1RCERLFHQYD1IV3YF1ILIV4TN1QMDAFLLVNQ1DNISIFFI2LV3LC5LF3FM3LV3NA1TS1SE	99	99
PKD2L-1 PKD domain	dd_Smed_v6_17348_0_1	pkd2-2	1	263	1039	1827	FTVYNANINLFCVIKLIAEFPAVGGVIPLYDFKTVKLLRYVSPSDFFVLGCELIYLVFIIYYTVEEIIEIKIHKISYFKSVWNILDVVVIGISFICIIFNIYRTVAVQTILESLLMNDNQHPNFDYLSYYQFTFNYLLAITVFLAWVKIFKYISFNKTMTQLSSTLGRCSKDLAGFAVMFFIIFFAFAQLGYLLFGTKLTGFRELHYSIFTLYRIILGDFTFQDFLNADIIFGPLYFLLYVFFVLFVLFNMFLAIINDTYSEI	FVVFNINMNLFCKVRIVAEFPNFGGVVTSFTITPSKLLRYSSAFEYFILCCEILFVIFIIYYAIEVILEFREIKWHIFKNYWSIQDMVVVLVSIMCISFNIYRVIYVNQQISTVIVSDDTYPQFDQISKYDRLFQHFISINLFIAILKIFKYIRFNKTMTHLSSTLGRSGKEIFGFSVMFLIVFIAFAQLAYLMFGSNATDYSGMQTSVLSQFRIILGDFDYKALSEANGPFGAIYFVLYVFFVFFVLINMFLAIITDTYAEV	1.09e-52	183	465	263	49.43	130	133	189	0	0	71.86	0/1	0	1TV1YF1AI1IM4VKIVKRLIIV4ANVF3IVPTLSYFDTFIKTTPVS5VS1PASFDEFY1VI1GC2LIILYFLVVI5TAVI1EV1IL1IFKRIEHI1IWSHYI2SNVY1NS1LQ1VM2IVGLIV1FIIM2IS5TVVIAY1QNTQIQLIESSTLVLIMVNS1NDQTHY1NQ2YQLI1YK1QDFRTL1NQYHLFLIAS1TNVL1LI1WIVL6SR6QH7CSSG1DELIAF2AS3FL1IV1FI5GA2LM2TSKNLA1GDFYRSEGLMHQYT1IVFLTSLQYF7TDFYQKDAFLLSNE1DNIGIP2PALI2LV6LF3FI7NT3SA1IV	100	100
PKD2L-1 PKD domain	dd_Smed_v6_17348_0_2	pkd2-3	1	263	1039	1827	FTVYNANINLFCVIKLIAEFPAVGGVIPLYDFKTVKLLRYVSPSDFFVLGCELIYLVFIIYYTVEEIIEIKIHKISYFKSVWNILDVVVIGISFICIIFNIYRTVAVQTILESLLMNDNQHPNFDYLSYYQFTFNYLLAITVFLAWVKIFKYISFNKTMTQLSSTLGRCSKDLAGFAVMFFIIFFAFAQLGYLLFGTKLTGFRELHYSIFTLYRIILGDFTFQDFLNADIIFGPLYFLLYVFFVLFVLFNMFLAIINDTYSEI	FVVFNINMNLFCKVRIVAEFPNFGGVVTSFTITPSKLLRYSSAFEYFILCCEILFVIFIIYYAIEVILEFREIKWHIFKNYWSIQDMVVVLVSIMCISFNIYRVIYVNQQISTVIVSDDTYPQFDQISKYDRLFQHFISINLFIAILKIFKYIRFNKTMTHLSSTLGRSGKEIFGFSVMFLIVFIAFAQLAYLMFGSNATDYSGMQTSVLSQFRIILGDFDYKALSEANGPFGAIYFVLYVFFVFFVLINMFVAIICENYVKV	6.78e-50	175	444	263	47.909	126	137	187	0	0	71.1	0/1	0	1TV1YF1AI1IM4VKIVKRLIIV4ANVF3IVPTLSYFDTFIKTTPVS5VS1PASFDEFY1VI1GC2LIILYFLVVI5TAVI1EV1IL1IFKRIEHI1IWSHYI2SNVY1NS1LQ1VM2IVGLIV1FIIM2IS5TVVIAY1QNTQIQLIESSTLVLIMVNS1NDQTHY1NQ2YQLI1YK1QDFRTL1NQYHLFLIAS1TNVL1LI1WIVL6SR6QH7CSSG1DELIAF2AS3FL1IV1FI5GA2LM2TSKNLA1GDFYRSEGLMHQYT1IVFLTSLQYF7TDFYQKDAFLLSNE1DNIGIP2PALI2LV6LF3FI3LV3NCDETN1SVEKIV	100	100
PKD2L-1 PKD domain	dd_Smed_v6_17348_0_4	pkd2-2	76	263	194	757	SYFKSVWNILDVVVIGISFICIIFNIYRTVAVQTILESLLMNDNQHPNFDYLSYYQFTFNYLLAITVFLAWVKIFKYISFNKTMTQLSSTLGRCSKDLAGFAVMFFIIFFAFAQLGYLLFGTKLTGFRELHYSIFTLYRIILGDFTFQDFLNADIIFGPLYFLLYVFFVLFVLFNMFLAIINDTYSEI	AYFYEFWNWLDIVVIIISLVCAIFDIYRTASVQKLIQGLLSNENQFPAFDFLSYCQQQFNNAVAINLFIAWIKIFKYISFNKTMTQLSSTLTRSSKDLFGFAVMFFIIFFAFAELGYFIFGSQIEDFENLIKSALTQFRIILGDFDYQQLESAHRIIGPVYFILFTFFVFFVLINMFLAIITDTYAEV	3.54e-49	169	428	188	62.766	118	70	145	0	0	77.13	0/2	0	SA2KYSEVF2IW2VI3GI2FLIV1IA2ND4VAAS2TKILLIEQSG2MS1DE2HF1NA2YF3YC1FQTQ2YNLALV2TNVL1LI2VI19GT1CS4AF14QE3LFLI2TSKQLITEGD1REEN1HIYK1IAFL1LQYF7TDFY1DQFLLENS1DHIR1FI2LV2LI1YFVT3LF3FI7NT3SA1IV	71	71
PKD2L-1 PKD domain	dd_Smed_v6_15525_0_1	pkd1L-1	1	261	7787	8575	FTVYNANINLFCVIKLIAEFPAVGGVIPLYDFKTVKLLR-YVSPSDFFVLGCELIYLVFIIYYTVEEIIEIKIHKISYFKSVWNILDVVVIGISFICIIFNIYRTVAVQTILESLLM-NDNQHPNFDYLSYYQFTFNYLLAITVFLAWVKIFKYISFNKTMTQLSSTLGRCSKDLAGFAVMFFIIFFAFAQLGYLLFGTKLTGFRELHYSIFTLYRIILGDFTFQDFLNADIIFGPLYFLLYVFFVLFVLFNMFLAIINDTYS	FTTYNPNINLFAINTFVVESPGSGGMWTIYRVEPANLLGLYSGGVKAFEIFCQVLYGIFILVIIVKEIRNIIKQKWKYFTQFWNLIEVFIVIGSFIAVAGFVYVQIATSQLTEKFAQYGGDVYLNFAYVAFCNENLGYMVSFIVFLATLKFIKILRFNRRIGMLGSVLNYTSKDMKQFFIIFTIMFLAFVMVFYSLFMDSLYRYHTFLFATEASMQIALGKFAFLELYQKEPIFGPIVFAGYVLFIIFVLLNMFIAILYDGFA	9.18e-20	89.4	220	263	33.46	88	173	139	2	2	52.85	0/2	0	2VT2AP5CAVIINKTLFIVAV1FS1AGVS2VMIWPTLI1DRFVKETPVAKN2RG-L1VSSGPGSVDKFA1VELIGF1EQLVIL1LGVI2ILYVYITI1EK2IREN1KIIKHQ1IWSK2KTSQVF2ILLIDE1VFVIIVGIIG3CAIVIAFGNFIV1RVTQVI1VTQSTQILLT1SKLFLAMQ-YNGDGNDQVHYPL2DA1LVSAYFYCQNFETNFLNG1LMLVASIFTI4WTVL1IFFI1YIILSR2KRTRMITGQM1SG1TV1GNRYCT3LMAKGQ1AFVIMI1FT1IM1FL2AVQMLVGF1LS2GMTDKS1TYGRFYRHETLFHLYFSAITFETALSYMRQ1IA2DK1TA1QLDEFLLYNQAKDEIP4LIYV1LALG2FL1VILI3FL3LI2ILNY1…	99	99
PKD2L-1 PKD domain	dd_Smed_v6_15525_0_2	pkd1L-1	1	261	7775	8563	FTVYNANINLFCVIKLIAEFPAVGGVIPLYDFKTVKLLR-YVSPSDFFVLGCELIYLVFIIYYTVEEIIEIKIHKISYFKSVWNILDVVVIGISFICIIFNIYRTVAVQTILESLLM-NDNQHPNFDYLSYYQFTFNYLLAITVFLAWVKIFKYISFNKTMTQLSSTLGRCSKDLAGFAVMFFIIFFAFAQLGYLLFGTKLTGFRELHYSIFTLYRIILGDFTFQDFLNADIIFGPLYFLLYVFFVLFVLFNMFLAIINDTYS	FTTYNPNINLFAINTFVVESPGSGGMWTIYRVEPANLLGLYSGGVKAFEIFCQVLYGIFILVIIVKEIRNIIKQKWKYFTQFWNLIEVFIVIGSFIAVAGFVYVQIATSQLTEKFAQYGGDVYLNFAYVAFCNENLGYMVSFIVFLATLKFIKILRFNRRIGMLGSVLNYTSKDMKQFFIIFTIMFLAFVMVFYSLFMDSLYRYHTFLFATEASMQIALGKFAFLELYQKEPIFGPIVFAGYVLFIIFVLLNMFIAILYDGFA	1.06e-19	89	219	263	33.46	88	173	139	2	2	52.85	0/2	0	2VT2AP5CAVIINKTLFIVAV1FS1AGVS2VMIWPTLI1DRFVKETPVAKN2RG-L1VSSGPGSVDKFA1VELIGF1EQLVIL1LGVI2ILYVYITI1EK2IREN1KIIKHQ1IWSK2KTSQVF2ILLIDE1VFVIIVGIIG3CAIVIAFGNFIV1RVTQVI1VTQSTQILLT1SKLFLAMQ-YNGDGNDQVHYPL2DA1LVSAYFYCQNFETNFLNG1LMLVASIFTI4WTVL1IFFI1YIILSR2KRTRMITGQM1SG1TV1GNRYCT3LMAKGQ1AFVIMI1FT1IM1FL2AVQMLVGF1LS2GMTDKS1TYGRFYRHETLFHLYFSAITFETALSYMRQ1IA2DK1TA1QLDEFLLYNQAKDEIP4LIYV1LALG2FL1VILI3FL3LI2ILNY1…	99	99
PKD2L-1 PKD domain	dd_Smed_v6_10962_0_1	pkd1L-3	1	256	6995	7768	FTVYNANINLFCVIKLIAEFPAVGGVIPLYDFKTVKLLR-YVSPSDFFVLGCELIYLVFIIYYTVEEIIEIKIHKISYFKSVWNILDVVVIGISFICIIFNIYRTVAVQTILESLLM-NDNQHPNFDYLSYYQFTFNYLLAITVFLAWVKIFKYISFNKTMTQLSSTLGRCSKDLAGFAVMFFIIFFAFAQLGYLLFGTKLTGFRELHYSIFTLYRIILGDFTFQDFLNADIIFGPLYFLLYVFFVLFVLFNMFLAII	FTTFNPNINLFAIHTYVAEMPGNGGLWTIYRIEPANLLGLYSGGVKAFEIFCQVLYGIFILVIFVKEIRNFLKQKWKYFSQFWNFIELFIIFGSLLSAAGFAYVTIATNKLTGKFSQYGGSVYLNFAQVAFWNEYFSYLVSLIIFCATIKFIRVLRFNKRIGMLGAVLSYTATDMKQFFIIFFIMFLAFVMMFYSLFMDSLYRYHSFLFAIESSMNIPLGKFGFLELYQKAPIFGPIVFAGFVLFIVFVLLNMFVAIL	2.14e-15	76.3	186	258	31.395	81	175	134	2	2	51.94	0/2	0	2VTYF1AP5CAVIIHKTLYIV2FM1AGVN2VLIWPTLI1DRFIKETPVAKN2RG-L1VSSGPGSVDKFA1VELIGF1EQLVIL1LGVI2ILYVYITF1EK2IRENIFKLIKHQ1IWSK2KSSQVF2IFLIDEVLVFVI1GFIG1FLILCSIAIAFGNFIA1RV1VI1VTQNTKILLTEGSKLFLSMQ-YNGDGNSQVHYPL2DAYQLVSAYFYWQNFETY1NS2LVASILTIVI1LC1WTVI1IFFIKRYVILSR3TRMITGQM1SGSATV1GSRYCTSAKT1LMAKGQ1AFVIMI3IM1FL2AVQMLMGF1LS2GMTDKS1TYGRFYRHESLFHLYFSA1FETSLSYMRN1IP2DK1TG1QLDEFLLYNQAKDAIP4LIYV1LALGYF1FL1VILV3F…	97	97
PKD2L-1 PKD domain	dd_Smed_v6_13975_0_1	pkd1L-2	2	262	3344	4132	TVYNANINLFCVIKLIAEFPAVGG--VIPLYDFKTVKLLRYVSPSDFFVLGCELIYLVFIIYYTVEEIIEIKIHKISYFKSVWNILDVVVIGISFICIIFNIYRTVAVQTILESLLMNDNQHPNFDYLSYYQFTFNYLLAITVFLAWVKIFKYISFNKTMTQLSSTLGRCSKDLAGFAVMFFIIFFAFAQLGYLLFGTKLTGFRELHYSIFTLYRIILGDFTFQDFLNADIIFGPLYFLLYVFFVLF-VLFNMFLAIINDTYSE	TVYNGNTNLFTTIQVLFEQPNSGGLRMFP-YGVRSYRLYDYLPGNMIVLLLMQILYALTVVLNIYREIKKVCKQKKEYFSSNWNLVELLSIFLSLSIIICTAVRIMVTINAITMLNVNKGFYVSFDKATSWLETSCILMGISSFVSIIRVLKYMGFNKYISIMQGTIVRAYTQLSSLGFMFICFLIAFLTVGNILFSLNNVKFTNLLTSTVSLFGVFVAIVKYGDMFETPPAFDSALYYNVWSALSVFFITSVFICILNDTYAE	2.32e-10	61.2	147	264	25.758	68	192	127	3	4	48.11	0/2	0	4AG1IT3CTVT1KQLVILAF1FQ1ANVS2-L-RVMIF1L-1DGFVKRTSVYKR1LYRD1VLSPPGSNDMFIFVVL1GLCMEQLIIL1LAVLFTIVIVYLYNTIVYER2IKEKIVKCIKHQ1IKSE2KS1VN2ILLVDEVLVLVS1GFIL1FLISCI2FCNTIAYV1TIVMAVVTQITNIALIETSM1LNMV1DKNGQFHYPVNS2YKLASTYSYWQLFE1FSNCYI1LMAG1TSVS1LVASWIVIKRIVFL2IMSG3TYMITSQILMSQSG1LIGV1CASYKTDQ1ASGSFLAGVF2FIICIFFLFI2ALQTLV1YNLI2GSTLKNLNTVGK1RTEN1HLYT1ITFVTS1YFRGIVIFLVGADIFVTKFYQG1FMLFNEATDPIPIA1GDPSLAYLFYL…	99	99
