## Supplementary Table S2 for "The role of *polycystic kidney disease-like* homologs in planarian nervous system regeneration and function"

### Sheet: Sheet1
Table SXXXXX. Primers, eBlock sequences, and cDNA sequences of clones used in this study.
			Primers used for T4P cloning (LIC primer extensions excluded)
S. mediterranea Gene Name	Transcript ID	Additional Description	Forward Primer	Reverse Primer	eBlock Sequence Design	cDNA Sequence
pkd1L-1	dd_Smed_v6_15525_0_1	eBlock	N/A	N/A	CTTGCTATGGAAATGGGACGATTTGTGGTCAAGGGTTATGGAACTTGATTTTATTGAATGAAACTACTCAAATATGGACACCGCTAGATTCATCTATAGCAAACTTGTACATCAAAGGTGTTTACAGCATGCAAATATCTCTCCTTCCGAGCTTCTTCTCATTCTATAACACGATTAAACGTTTTCAGATCTGTTACAACTCGATCAATTTAACCCCAAACGGAAAAAGCTGCATTCAGTTTTATATATTCCCTTTGCCCAGTGGGATCATTTGCACTCTCGATAAAACAACAGTTCAACAAACGGACACCGTATGCGTCAACTGTACGTTTCAACCAAATTACCAATATCGTATGTATGTAAATGTCACCAATGAATGTTCGACTCTCGGATTCAACA…	CTTGCTATGGAAATGGGACGATTTGTGGTCAAGGGTTATGGAACTTGATTTTATTGAATGAAACTACTCAAATATGGACACCGCTAGATTCATCTATAGCAAACTTGTACATCAAAGGTGTTTACAGCATGCAAATATCTCTCCTTCCGAGCTTCTTCTCATTCTATAACACGATTAAACGTTTTCAGATCTGTTACAACTCGATCAATTTAACCCCAAACGGAAAAAGCTGCATTCAGTTTTATATATTCCCTTTGCCCAGTGGGATCATTTGCACTCTCGATAAAACAACAGTTCAACAAACGGACACCGTATGCGTCAACTGTACGTTTCAACCAAATTACCAATATCGTATGTATGTAAATGTCACCAATGAATGTTCGACTCTCGGATTCAACA…
pkd1L-2	dd_Smed_v6_13975_0_1		TACATACTGGTTCATGTCGAAACGC	ATGGAAACGAAGGAGCTTATTCCC		TACTGGTTCATGTCGAAACGCTGGTACAAGTAGTGATATTTTCATAAATCTTTTGGGAAAATGGGGTTCAAGCGGCCACAGGAAAATGACTGATGGATACAGAGATGGGCTTTTCGAAACTGGAACTGTTTGTAATTTTGTAATGACAACTGATTCACCTCTTGGTGACCTCATGGCTCTCAGAATCTGGCACAATTCCTCTGGCATTAAACCTTCCTGGAATCTAGAGAAACTTGTTATTGAAGATATTCAAACCAATAAAATGTACATTTTCATGTGTGAGACGTGGTTATCTGATAGTAAATTTGACGGGAATACGGAACGAGTTCTTCTTGAAATCAAGCGAGATGAGAAATTCCAAAACCTTTTTCAACGGATGAAAGTCTCAGGAGTAATGGA…
pkd1L-3	dd_Smed_v6_10962_0_1		TCGTTCCATATCAGCCGTTTGC	ACTCCCTACTTGTTTGCTTGCC		TCGTTCCATATCAGCCGTTTGCTCAGGCCTATATGGTTCGTGTGACAAATTCCAACGGAGGATTTACCGATGTACTGGCTGGCAACGTCACGGTAACACAAATGACATCGCAAGATCTGAATTCAACAATAAACAACTTATTATCAGGTGCTGACAAGTCGTTACAACTAGCAATAGCAAAATCCAATTTTCAGGATATGGCTCAAATATATATGAAATACATCTCAGTTTTGTCCGTATCTAATCAGAATACCCTTCAAACATCTAACCTCAGTAACATTCAACCATACCTCGGTGGAAGTGGTTATTTGTCACAAAATGTCGGTCCAGGAGTCTTGGTAATTGATAATTTACCGGCTGATAAAAGGCTTTTATATGAGAAAGATCGAGATCAAAAAA…
pkd1L-3*	ka_Smed_v1_GCZZ01059752.1					CTTCCGATCTTTTCACTATAGCTTGTAAATTATTACTTTTTTAAGGTTAGCTTTTACGAGTTTGATAGGCATAACATCAGAACCGACATCATTACAATTCACATGGTCTACTGGGAGTAATATCACTTTCTCGGTGTTAATTAACAATGTCTCTTACAATTTTGTGGCTAATGAATCAATCAAACTGGGAAGTACAGAAAATATCACTCTGCCTATTATTGGAGTTTATATTGGAATCATTCGAGCGATTAATTTTGTTTCTGATGCTATTCTAGTATCAAATATAACTTACTATCAACGAATTACCGGCCTCCAATTCATACCAGATAAAATTTATATCTCGAATGGGTCAGCCATAACATTTACAGTAAATTTGACAACAGGATCTTTAGTAACGTC…
pkd2-1	dd_Smed_v6_12955_0_1		CATCGTCATTTAGTGCTACGTTTGC	CTTCATAATCCAGTGTTCGGTCTCC		CATCGTCATTTAGTGCTACGTTTGCTACTTATGACGACGGAGGATTCATACAAGTTCTTAGCAGGAATTCTCTTGAAACTATAAGCATACTTTCGAATTTACAGAATAATCTTTGGTTGGACCATGGAACTAGAGCCGTCTTCATTGATTTGACAGTTTACAATGCTAATGTCAATTTGTACTGCGTAATCAAACTTATTTTTGAATTTCCCCCAACAGGAGGAATCATTCCTTCTAGTCAATTCAGGACATTGAAACTGATCCGTTATGAAACGGGTTATGATTTTTTCATTCTATTTTGTGAAATTGTAGTAATATTCTATGTCATTTACTACTTCATAGAAGAATTTATTGAGATAAAAAAAAATAAACTTTCTTATTTCAAAAAAATCTGGAATG…
pkd2-2	dd_Smed_v6_17348_0_3	Used for in situs and RNAi	TTTACAAGACACAAGCCGTCAAGG	TGATGCACTGCTTACATTACC		TTTACAAGACACAAGCCGTCAAGGAAGAACAAAAATATTCTTCAAATGGTTGCTGGTGGAAATTCAAAAGAATTTTAAGATCTCTTTGGGCAACAAAATTAACTGAGGACACTGGAGAGAACAGAGAATTATATATTAAAACAACTGTTAGAGAACTGATTATTTACGTAGTATTTTTAACAATTTTAATGATAATTGCCTTTGGAATGATTGATCAAGTCACTTTCTACTATACAAAAGCTTTGAAAACACTTTTCTTAGATGAAAAGTTTGATGACAAGGAAAAGTCATTTACAACGGTTTCCACAATTTCCAATGTCTGGCAATACTTGTTTGGGCCATTTTTAAATGGGCTTTACTGGGATAGATGGTACAATGGGCAAGACATCACGGATGACA…
pkd2-2	dd_Smed_v6_17348_0_3	5' region (used for sequence validation)	TTACAAGACACAAGCCGTCAAGG	TAGGAAGTCAAAGGCTGGAAATTGG		TTACAAGACACAAGCCGTCAAGGAAGAACAAAAATATTCTTCAAATGGTTGCTGGTGGAAATTCAAAAGAATTTTAAGATCTCTTTGGGCAACAAAATTAACTGAGGACACTGGAGAGAACAGAGAATTATATATTAAAACAACTGTTAGAGAACTGATTATTTACGTAGTATTTTTAACAATTTTAATGATAATTGCCTTTGGAATGATTGATCAAGTCACTTTCTACTATACAAAAGCTTTGAAAACACTTTTCTTAGATGAAAAGTTTGATGACAAGGAAAAGTCATTTACAACGGTTTCCACAATTTCCAATGTCTGGCAATACTTGTTTGGGCCATTTTTAAATGGGCTTTACTGGGATAGATGGTACAATGGGCAAGACATCACGGATGACAC…
pkd2-3	dd_Smed_v6_17348_0_2	Used for in situs and RNAi	ACAACCCGCACAAAGATAGATGG	CTCATAAGGATCCAGCACTTGG		ACAACCCGCACAAAGATAGATGGAAATAAATCCAATGCAGATATTTATATAATGACAACATTACGTGAACTTTTTATTTACTTGATATTTCTAGTTCTACTTCTTTTAATTTCATTTGGGACGATCAATGCCAATAGTTTCTATTTTGCGGCGGCAATGGAAAATGCATTTATTAATGAAGGCTTCGATTTTGGAAATCTTAAAGATTTGCAGTTTCCTGATCTTTCGAATACTAGGCAATACTGGGAATATTTAGATAATGTAGCTCTGAAATTTTTGTTTTGGGATGATAGTTGGGTGAACAGTAGACCTGAAACAAGCACTGAAGGAAATCTGATGTATTTTGAAATCAAATTGGTCGGAGTTGCAAGAATGCGTCAAGTTAGATCAAAAGTCATC…
pkd2-3	dd_Smed_v6_17348_0_2	5' region (used for sequence validation)	AGACTTTATCCAGCAATGCCTACG	ACCAGGACCACCACCATATCC		AGACTTTATCCAGCAATGCCTACGAATATAATAATAAAACCGTGAAAACTTTTTCAAACGACAAAATTAATTTCGATGAAAAACAGAATTCAAAATGTTCACAAATGTGCGAAAAAATCACAAATTATTTATGGACAACCCGCACGAAGATAGATGGAAATAAATCCAATGCAGATATTTATATAATGACAACATTACGTGAACTTTTTATTTACTTGATATTTCTAGTTCTACTTCTTTTAATTTCATTTGGGACGATCAATGCCAATAGTTTCTATTTTGCGGCGGCAATGGAAAATGCATTTATTAATGAAGGCTTCGATTTTGGAAATCTTAAAGATTTGCAGTTTCCTGATCTTTCGAATACTAGGCAATACTGGGAATATTTAGATAATGTAG…
pkd2-4	dd_Smed_v6_13327_0_1		AGATCTCTTTGGGCAACAAGGC	GCGATCAACTCTACGATTCAGAGC		AGATCTCTTTGGGCAACAAGGCAGACAGAGGATACAAAAGTTGACAGACAGCTTTACATAAAGACCACACTCCGTGAATTGGTGATATATATATTTTTCTTGGCTGTTTTAGTTATAATTTCATTTGGTATGACAACAGTTCAAGCATATTGGTTTACAAATCTGTTGAGCGGGTTATTTACCACTTCAAATTTTAATGATAATTCTGGAACATTTGCAGCTTCAACGACTGAAAGTGACTTTTGGAAATTTCTTACTGGTCCGTTATTAAATGGCCTTTATTGGACAACGTGGTATAACAACATCAATTTTACTAGTGATCAAATTAATTTTCTGTATTATGAAAATCGATTGATTGGCTTACCAAGACTTAGACAGGTTCGTGTTAGAAATGATAGT…
pkd2L-1	dd_Smed_v6_15626_0_1		GTTGTAGTAATCGGGATAGGC	TCTTCTTCGCTAAGATGTTC		GTTGTAGTAATCGGGATAAGCTTCATTTGTATAATCTTCAATATATATCGCACAGTTGCTGTACAAACAATTTTGGAAAGTTTACTAATGAACGATAATCAGCATCCCAATTTCGATTATTTGAGTTATTACCAATTCACGTTCAATTACTTATTAGCTATTACCGTTTTTCTAGCATGGGTAAAAATATTTAAATACATCAGTTTCAACAAAACAATGACTCAATTAAGTTCTACATTAGGTAGATGTTCAAAGGATCTAGCTGGTTTTGCTGTTATGTTTTTCATCATATTTTTTGCATTTGCTCAGCTAGGATATTTGTTGTTCGGAACAAAACTCACTGGTTTCCGAGAATTACATTACAGCATATTCACTCTGTATCGAATAATTTTGGGCGAT…
pkd2L-2	dd_Smed_v6_9977_0_3		TTAACAATCGGTGGCTGGATCG	TGGTGTCCACAGTCTTCATTGC		TTAACAATCGGTGGCTGGATCGAAATACTAGAGCAGTATTAGTTGATTTTACAATTTACAATGCAAATATCAATTTGTTTTGTATTATAAAATTGGTTGGTGAATTTCCACCAGTAGGTGGGGTATTACCTTCTTATGAGTTTCGAACAGTAAAATTGATTCGATACGTCAATCCATTGGATTTTTTCGTTTTGGCATGTGAAATATTATTTGTACTTTATCTACTGTACTACATAATCGAAGAACTTATTGAAATAGATAAACATAAATCTGCTTACTTCTGTTCATTGTGGAATGTGTTGGATGTTATCGTGCTATCACTAGGTGTTATTTGTGTTAGCTTTCACATTTACAGAATGTATATGATCCAAACAATGTTATCAAAACTATTAGAAAATG…
*Sequence used for protein domain prediction shown in Figure 1
grab synapsin, synaptotagmin and rootletin primers from sox paper!
